# Genetic pathways regulating the longitudinal acquisition of cocaine self-administration in inbred and recombinant inbred mice

**DOI:** 10.1101/2022.11.10.516062

**Authors:** Arshad H. Khan, Jared R. Bagley, Nathan LaPierre, Carlos Gonzalez-Figueroa, Tadeo C. Spencer, Mudra Choudhury, Xinshu Xiao, Eleazar Eskin, James D. Jentsch, Desmond J. Smith

## Abstract

To identify genetic pathways for addiction, we analyzed intravenous self-administration of cocaine or saline in a panel of 84 inbred and recombinant inbred mouse strains over 10 days. We integrated the behavior data with RNA-Seq data from the medial frontal cortex and nucleus accumbens from 41 strains. The self-administration of cocaine and saline showed distinct genetic bases. We maximized power to map loci for cocaine intake by using a linear mixed model to account for this longitudinal phenotype while correcting for population structure. A total of 15 unique significant loci were identified in the genome-wide association study (GWAS). A transcriptome-wide association study (TWAS) highlighted the *Trpv2* ion channel as a key locus for cocaine self-administration from the GWAS. In addition, 17 genes supplementary to the GWAS were identified including *Arhgef26, Slc18b1* and *Slco5a1*. We found numerous instances where alternate splice site selection or RNA editing altered transcript abundance. Our work emphasizes the importance of *Trpv2*, a known cannabinoid receptor, for the response to cocaine as well as identifying further relevant loci.
