## Supplementary Table S2 for "Genetic pathways regulating the longitudinal acquisition of cocaine self-administration in inbred and recombinant inbred mice"

ENS_GENE_ID	GENE_NAME	CHR	P0	P1	HSQ	BEST.GWAS.ID	BEST.GWAS.Z	EQTL.ID	EQTL.R2	EQTL.Z	EQTL.GWAS.Z	NSNP	NWGT	MODEL	MODELCV.R2	MODELCV.PV	TWAS.Z	TWAS.P	TISSUE	ASSAY
ENSMUSG00000025938	Slco5a1	1	10929600	14929600	0.137518	rs32016169	4.296048	rs37165229	0.1345779523	4.695988	1.349995763	557	38	enet	0.070105532	0.004858471	4.5714703127	4.843139e-06	PFC	inact_press
ENSMUSG00000052760	A630001G21Rik	1	83747863	87747863	0.502514	rs33037178	-4.872974	rs33033817	3.878753e-01	-6.886092	-3.029204644	313	313	blup	0.449894187	2.515628e-14	4.504493327	6.653149e-06	NAc	inact_press
ENSMUSG00000027408	Cpxm1	2	128394174	132394174	0.275388	rs27257529	-5.241914	rs27275567	1.393905e-01	4.554250	-4.087993e+00	654	37	enet	0.250062567	9.489947e-08	-4.6447240760	3.405313e-06	NAc	inact_press
ENSMUSG00000089662	Gm14057	2	128803742	132803742	0.164903	rs27257529	-5.241914	rs27244333	2.010501e-01	-5.144537	-5.095399e+00	616	616	blup	0.233495976	2.792557e-07	5.3104924450	1.093294e-07	NAc	inact_press
ENSMUSG00000089662	Gm14057	2	128803742	132803742	0.205219	rs27257529	-5.241914	rs27256581	2.092417e-01	-5.571837	-5.062363e+00	616	616	blup	0.258203414	5.540018e-08	5.344648608	9.059263e-08	PFC	inact_press
ENSMUSG00000036885	Arhgef26	3	60400282	64400282	0.121164	rs50587939	4.9730775	rs31293089	1.335761e-01	3.990667	4.543359944	324	4	lasso	0.1104588283	0.0004859777	4.492664806	7.033745e-06	NAc	infusions
ENSMUSG00000054226	Tprkb	6	83921074	87921074	0.602132	rs36904141	-4.198665	rs38559961	0.104645879	-3.638023	-2.098319945	367	27	enet	0.3863400607	5.135261e-12	5.024554880	5.046015e-07	NAc	inact_press
ENSMUSG00000054226	Tprkb	6	83921074	87921074	0.246669	rs36904141	-4.198665	rs38559961	0.0669393339	-3.345038	-2.098319945	367	52	enet	0.276565228	1.612871e-08	4.864342099	1.148381e-06	PFC	inact_press
ENSMUSG00000037455	Slc18b1	10	21812477	25812477	0.276219	rs33677679	-4.153686	rs46884162	0.043596846	-5.697205	-3.110934972	391	26	enet	0.200771012	2.220048e-06	5.05650792	4.270031e-07	NAc	inact_press
ENSMUSG00000037455	Slc18b1	10	21812477	25812477	0.45038	rs33677679	-4.153686	rs51094039	3.960536e-01	-6.662059	-2.752651640	391	33	enet	0.524092177	2.23438e-17	5.2211724404	1.777939e-07	PFC	inact_press
ENSMUSG00000036620	Mgat4b	11	48222996	52222996	0.183811	rs26952112	5.092137	rs26951936	0.0107227524	-3.668266	5.0326812398	374	374	blup	0.1132967699	0.0004126735	-4.6069583912	4.086017e-06	PFC	inact_press
ENSMUSG00000020358	Hnrnpab	11	49603474	53603474	0.195003	rs26952112	5.092137	rs26951980	0.0007359397	-3.348188	4.6888125582	448	9	enet	0.2148626436	9.175757e-07	-4.6374583468	3.527197e-06	NAc	inact_press
ENSMUSG00000018583	G3bp1	11	53487262	57487262	0.202856	rs26988786	5.544716	rs26944517	0.1317655302	-5.189802	4.3204873896	622	622	blup	0.1948847366	3.198549e-06	-4.7711427651	1.831836e-06	PFC	inact_press
ENSMUSG00000018507	Trpv2	11	60587500	64587500	0.262766	rs26984580	-4.658247	rs26984580	0.3079967296	-5.879866	-4.658247166	581	3	lasso	0.3127027276	1.303731e-09	4.74866761	2.047612e-06	NAc	act_press
ENSMUSG00000018507	Trpv2	11	60587500	64587500	0.262766	rs26984580	-5.763177	rs26984580	0.3079967296	-5.879866	-5.7631773270	581	3	lasso	0.3127027276	1.303731e-09	5.835563619	5.360904e-09	NAc	infusions
ENSMUSG00000021218	Gdi2	13	1552967	5552967	0.068235	rs51322577	-4.099544	rs33755146	0.0544219989	-3.333999	-3.5239287831	244	42	enet	0.172478958	1.258981e-05	-6.381351944	1.755314e-10	NAc	percent_act_press
ENSMUSG00000030775	Trat1	16	46751398	50751398	0.381279	rs51395602	-4.186637	rs51849613	1.312452e-02	-3.913067	-3.90416891	544	72	enet	0.0493508007	0.01581658	4.606522199	4.094594e-06	PFC	inact_press
ENSMUSG00000022639	Dubr	16	48726034	52726034	0.261144	rs51395602	-4.186637	rs4185343	1.115053e-01	-5.297636	-2.31860326	499	40	enet	0.1527073624	4.117611e-05	5.053586486	4.335898e-07	PFC	inact_press
ENSMUSG00000068141	Gm10232	17	1044374	5044374	0.661603	rs33637417	-4.787346	rs33647653	-3.560443e-03	3.766011	-1.95014085	372	43	enet	0.0454876573	0.01972771	-5.064758268	4.089189e-07	PFC	inact_press
