## Supplementary Table S3 for "Genetic pathways regulating the longitudinal acquisition of cocaine self-administration in inbred and recombinant inbred mice"

gene_name	tissue	chrom	P0	P1	inference	cv.R2	cv.R2.pval	twas_z	pip	in_cred_set	region	assay
A630001G21Rik	PFC	1	83747863	87747863	blup	0.602694232700018	3.60825403937069e-21	4.78	0.911	0	1:81388692-1:83977644	inact_press
Slc4a11	NAc	2	128690816	132690816	blup	0.0802430443626969	0.00273202706367091	-4.91	0.816	1	2:130669220-2:133036274	inact_press
Gna12	NAc	5	138794420	142794420	enet	0.155764097380566	3.4330593637662e-05	4.84	0.939	1	5:136384634-5:139246516	percent_act_press
9930111J21Rik2	PFC	11	47033558	51033558	enet	0.558957149483252	5.62224536910532e-19	-5	0.804	1	11:49935787-11:54689113	inact_press
Gm12216	PFC	11	51821337	55821337	enet	0.206958894893145	1.50862181889244e-06	5.33	0.897	1	11:54696548-11:55067320	inact_press
G3bp1	PFC	11	53487262	57487262	blup	0.194884736602145	3.19854932727864e-06	-4.95	0.914	1	11:55097449-11:58447959	inact_press
Mief2	PFC	11	58730674	62730674	enet	0.155925024943392	3.40030785347682e-05	-5.3	0.992	0	11:62225425-11:63796427	infusions
Trpv2	NAc	11	60587500	64587500	lasso	0.312702727618197	1.30373123581419e-09	4.67	0.865	1	11:62225425-11:63796427	act_press
Trpv2	NAc	11	60587500	64587500	lasso	0.312702727618197	1.30373123581419e-09	5.72	0.999	0	11:62225425-11:63796427	infusions
